# Borf: Improved ORF prediction in *de-novo* assembled transcriptome annotation

**DOI:** 10.1101/2021.04.12.439551

**Authors:** Beth Signal, Tim Kahlke

## Abstract

ORF prediction in *de-novo* assembled transcriptomes is a critical step for RNA-Seq analysis and transcriptome annotation. However, current approaches do not appropriately account for factors such as strand-specificity and incompletely assembled transcripts. Strand-specific RNA-Seq libraries should produce assembled transcripts in the correct orientation, and therefore ORFs should only be annotated on the sense strand. Additionally, start site selection is more complex than appreciated as sequences upstream of the first start codon need to be correctly annotated as 5’ UTR in completely assembled transcripts, or part of the main ORF in incomplete transcripts. Both of these factors influence the accurate annotation of ORFs and therefore the transcriptome as a whole. We generated four *de-novo* transcriptome assemblies of well annotated species as a gold-standard dataset to test the impact strand specificity and start site selection have on ORF prediction in real data. Our results show that prediction of ORFs on the antisense strand in data from stranded RNA libraries results in false-positive ORFs with no or very low similarity to known proteins. In addition, we found that up to 23% of assembled transcripts had no stop codon upstream and in-frame of the first start codon, instead comprising a sequence of upstream codons. We found the optimal length cutoff of these upstream sequences to accurately classify these transcripts as either complete (upstream sequence is 5’ UTR) or 5’ incomplete (transcript is incompletely assembled and upstream sequence is part of the ORF). Here, we present Borf, the better ORF finder, specifically designed to minimise false-positive ORF prediction in stranded RNA-Seq data and improve annotation of ORF start-site prediction accuracy. Borf is written in Python3 and freely available at https://github.com/betsig/borf.
