## Supplementary Tables for "Borf: Improved ORF prediction in *de-novo* assembled transcriptome annotation"

### Sheet: Table S1
Table S1. RNA-Sequencing samples used.
Species	study_accession	sample_accession	run_accession	read_count	sample_title	stranded_check
d. rerio	PRJDB7713	SAMD00152450	DRR162502	5522945	heart sample from 7-month old zebrafish replicate1	0.9894
d. rerio	PRJDB7713	SAMD00152451	DRR162503	5644668	heart sample from 7-month old zebrafish replicate2	0.9761
d. rerio	PRJDB7713	SAMD00152452	DRR162504	15674857	heart sample from 7-month old zebrafish replicate3	0.9873
d. rerio	PRJDB7713	SAMD00152453	DRR162505	3169612	heart sample from 7-month old zebrafish replicate4	0.9609
d. rerio	PRJDB7713	SAMD00152454	DRR162506	4896166	heart sample from 7-month old zebrafish replicate5	0.9672
d. rerio	PRJDB7713	SAMD00152455	DRR162507	3665221	heart sample from 16-month old zebrafish replicate1	0.985
d. rerio	PRJDB7713	SAMD00152456	DRR162508	5103973	heart sample from 16-month old zebrafish replicate2	0.9809
d. rerio	PRJDB7713	SAMD00152457	DRR162509	5470578	heart sample from 16-month old zebrafish replicate3	0.9858
d. rerio	PRJDB7713	SAMD00152458	DRR162510	4132878	heart sample from 16-month old zebrafish replicate4	0.9801
d. rerio	PRJDB7713	SAMD00152459	DRR162511	3596391	heart sample from 16-month old zebrafish replicate5	0.9867
d. rerio	PRJDB7713	SAMD00152460	DRR162512	4326287	heart sample from 39-month old zebrafish replicate1	0.9808
d. rerio	PRJDB7713	SAMD00152461	DRR162513	4101818	heart sample from 39-month old zebrafish replicate2	0.9851
d. rerio	PRJDB7713	SAMD00152462	DRR162514	3395310	heart sample from 39-month old zebrafish replicate3	0.9827
d. rerio	PRJDB7713	SAMD00152463	DRR162515	3763926	heart sample from 39-month old zebrafish replicate4	0.9823
d. rerio	PRJDB7713	SAMD00152484	DRR162536	6594492	muscle sample from 2-month old zebrafish replicate1	0.9955
d. rerio	PRJDB7713	SAMD00152485	DRR162537	6303840	muscle sample from 2-month old zebrafish replicate2	0.99
d. rerio	PRJDB7713	SAMD00152486	DRR162538	3379786	muscle sample from 2-month old zebrafish replicate3	0.9909
d. rerio	PRJDB7713	SAMD00152487	DRR162539	6168201	muscle sample from 2-month old zebrafish replicate4	0.9927
d. rerio	PRJDB7713	SAMD00152488	DRR162540	5317181	muscle sample from 2-month old zebrafish replicate5	0.9937
d. rerio	PRJDB7713	SAMD00152489	DRR162541	6658342	muscle sample from 7-month old zebrafish replicate1	0.996
d. rerio	PRJDB7713	SAMD00152490	DRR162542	6876326	muscle sample from 7-month old zebrafish replicate2	0.9959
d. rerio	PRJDB7713	SAMD00152491	DRR162543	5405935	muscle sample from 7-month old zebrafish replicate3	0.9912
d. rerio	PRJDB7713	SAMD00152492	DRR162544	5199048	muscle sample from 7-month old zebrafish replicate4	0.9962
d. rerio	PRJDB7713	SAMD00152493	DRR162545	5122718	muscle sample from 7-month old zebrafish replicate5	0.997
d. rerio	PRJDB7713	SAMD00152494	DRR162546	4255183	muscle sample from 16-month old zebrafish replicate1	0.9946
d. rerio	PRJDB7713	SAMD00152495	DRR162547	3978533	muscle sample from 16-month old zebrafish replicate2	0.9943
d. rerio	PRJDB7713	SAMD00152496	DRR162548	3563297	muscle sample from 16-month old zebrafish replicate3	0.9951
d. rerio	PRJDB7713	SAMD00152497	DRR162549	3926235	muscle sample from 16-month old zebrafish replicate4	0.9959
d. rerio	PRJDB7713	SAMD00152498	DRR162550	4650533	muscle sample from 16-month old zebrafish replicate5	0.9959
d. rerio	PRJDB7713	SAMD00152499	DRR162551	5335010	muscle sample from 39-month old zebrafish replicate1	0.9834
d. rerio	PRJDB7713	SAMD00152500	DRR162552	5339194	muscle sample from 39-month old zebrafish replicate2	0.9907
d. rerio	PRJDB7713	SAMD00152501	DRR162553	8751656	muscle sample from 39-month old zebrafish replicate3	0.9931
d. rerio	PRJDB7713	SAMD00152502	DRR162554	3859443	muscle sample from 39-month old zebrafish replicate4	0.9936
d. rerio	PRJDB7713	SAMD00152503	DRR162555	8605552	muscle sample from 39-month old zebrafish replicate5	0.994
h. sapiens	PRJNA288942	SAMN03840257	SRR2087306	21827896	Kidney_1	0.9834
h. sapiens	PRJNA288942	SAMN03840258	SRR2087307	22050113	Kidney_3	0.9898
h. sapiens	PRJNA288942	SAMN03840260	SRR2087309	18669716	Kidney_6	0.987
h. sapiens	PRJNA288942	SAMN03840255	SRR2087312	25207008	Kidney_10	0.9737
h. sapiens	PRJNA288942	SAMN03840256	SRR2087313	30890481	Kidney_11	0.9602
h. sapiens	PRJNA288942	SAMN03840261	SRR2087314	20883522	Kidney_13	0.9758
h. sapiens	PRJNA288942	SAMN03840262	SRR2087315	19529102	Kidney_17	0.9824
h. sapiens	PRJNA288942	SAMN03840264	SRR2087317	19807952	Kidney_19	0.9915
h. sapiens	PRJNA288942	SAMN03840266	SRR2087319	18707129	Kidney_24	0.9812
h. sapiens	PRJNA288942	SAMN03840268	SRR2087321	18103038	Kidney_28	0.9889
s. cerevisiae	PRJNA421472	SAMN08143838	SRR6357070	47629288	Wild-type total RNA-Seq biological replicate 1	0.9906
s. cerevisiae	PRJNA421472	SAMN08143837	SRR6357071	68628914	Wild-type total RNA-Seq biological replicate 2	0.9905
s. cerevisiae	PRJNA421472	SAMN08143836	SRR6357072	54771596	Wild-type total RNA-Seq biological replicate 3	0.9898
a. thaliana	PRJNA278518	SAMN03420837	SRR1917155	20101973	Plant sample from Arabidopsis thaliana (Control_H2O)	0.9885
a. thaliana	PRJNA278518	SAMN03420837	SRR1917169	23631841	Plant sample from Arabidopsis thaliana (Control_H2O)	0.9893
a. thaliana	PRJNA278518	SAMN03420838	SRR1917193	22853739	Plant sample from Arabidopsis thaliana (Vehicle_MeOH)	0.9887
a. thaliana	PRJNA278518	SAMN03420838	SRR1917195	21941752	Plant sample from Arabidopsis thaliana (Vehicle_MeOH)	0.9886
a. thaliana	PRJNA278518	SAMN03420839	SRR1917196	21282373	Plant sample from Arabidopsis thaliana (Ln_10uM)	0.9881
a. thaliana	PRJNA278518	SAMN03420839	SRR1917198	20973973	Plant sample from Arabidopsis thaliana (Ln_10uM)	0.9894
a. thaliana	PRJNA278518	SAMN03420840	SRR1917200	21205993	Plant sample from Arabidopsis thaliana (Ln_100uM)	0.9885
a. thaliana	PRJNA278518	SAMN03420840	SRR1917201	19632980	Plant sample from Arabidopsis thaliana (Ln_100uM)	0.9878
a. thaliana	PRJNA278518	SAMN03420841	SRR1917203	21103349	Plant sample from Arabidopsis thaliana (NO2-Ln_10uM)	0.9887
a. thaliana	PRJNA278518	SAMN03420841	SRR1917204	24267377	Plant sample from Arabidopsis thaliana (NO2-Ln_10uM)	0.9886
Note: Stranded check run using how_are_we_stranded_here and full cdna annotations.

### Sheet: Table S2
Table S2. Reads used for Trinity transcriptome assembly
Species	Reads	Maximum read length
h. sapiens	208687272	101
s. cerevisiae	47629288	101
d. rerio	171134846	100
a. thaliana	175211821	100
Note: Reads are from trimmed and quality filtered raw reads, so are less than the sum of the raw reads for all samples (Table S2)

### Sheet: Table S3
Table S3. Number of transcripts and genes assembled by Trinity
Species	assembled transcripts	assembled genes	assembled transcripts >=10 reads	assembled genes >=10 reads	assembled transcripts >=100 reads	assembled genes >=100 reads
h. sapiens	1154004	1018009	558701	458752	131093	74938
s. cerevisiae	12710	11660	9519	8632	7086	6476
d. rerio	211404	151957	112455	73432	38280	24267
a. thaliana	95762	47513	76252	31212	53684	20526

### Sheet: Table S4
Table S4. Number of transcripts in each assembly class
Species	Transcript class	Number of transcripts	Percent of total transcripts
a. thaliana	<10 reads	19510	0.2
a. thaliana	no hits	8601	0.09
a. thaliana	insufficient coverage	21	0
a. thaliana	incomplete partial	5994	0.06
a. thaliana	complete partial	14073	0.15
a. thaliana	incomplete	1654	0.02
a. thaliana	incomplete 3prime	2935	0.03
a. thaliana	incomplete 5prime	4612	0.05
a. thaliana	complete	38362	0.4
d. rerio	<10 reads	98949	0.47
d. rerio	no hits	33792	0.16
d. rerio	insufficient coverage	30810	0.15
d. rerio	incomplete partial	6452	0.03
d. rerio	complete partial	2754	0.01
d. rerio	incomplete	882	0
d. rerio	incomplete 3prime	5196	0.02
d. rerio	incomplete 5prime	3083	0.01
d. rerio	complete	29486	0.14
h. sapiens	<10 reads	595303	0.52
h. sapiens	no hits	368130	0.32
h. sapiens	insufficient coverage	74560	0.06
h. sapiens	incomplete partial	23473	0.02
h. sapiens	incomplete 3prime partial	2	0
h. sapiens	complete partial	14395	0.01
h. sapiens	incomplete	2541	0
h. sapiens	incomplete 3prime	9334	0.01
h. sapiens	incomplete 5prime	8438	0.01
h. sapiens	complete	57828	0.05
s. cerevisiae	<10 reads	3439	0.29
s. cerevisiae	no hits	917	0.08
s. cerevisiae	insufficient coverage	5	0
s. cerevisiae	incomplete partial	278	0.02
s. cerevisiae	complete partial	189	0.02
s. cerevisiae	incomplete	738	0.06
s. cerevisiae	incomplete 3prime	696	0.06
s. cerevisiae	incomplete 5prime	561	0.05
s. cerevisiae	complete	4961	0.42

### Sheet: Table S5
Table S5. Classification accuracy for optimal ORF-uAA cutoffs.
Species	optimal cutoff (>=100 reads)	accuracy (>=100 reads)	optimal cutoff (>=10 reads)	accuracy (>=10 reads)
h. sapiens	143	0.7999	116	0.664
s. cerevisiae	65	0.908	47	0.817
d. rerio	71	0.779	35	0.638
a. thaliana	74	0.747	47	0.67

### Sheet: Table S6
Table S6. Transcripts with longest Transdecoder ORF on negative strand
Species	Number of transcripts	Transcripts with longest ORF on antisense/negative strand	Antisense ORFs with incorrect/no Blast match	Percent of ORFs on antisense/negative strand with incorrect/no Blast match
a. thaliana	45193	2579	2313	5.11805
d. rerio	24716	1278	1252	5.06554
h. sapiens	70161	10503	10293	14.6705
s. cerevisiae	5213	707	128	2.4554

### Sheet: Table S7
Table S7. Transdecoder ORFs with incorrect BlastP hits
Species	Total transcripts	Total ORFs	Transcripts with >1 ORF	ORFs with false positive Blast hits	ORFs with no Blast hits	False positive hit percent	No hit percent	Increase in Blast searches
a. thaliana	45193	79727	22031	3412	34859	4.2796	43.723	1.76414
d. rerio	24716	54382	14793	274	38912	0.503843	71.5531	2.20028
h. sapiens	70161	211369	47740	1645	167970	0.77826	79.4677	3.01263
s. cerevisiae	5213	8752	2210	2033	1525	23.229	17.4246	1.67888

### Sheet: Table S8
Table S8. Accuracy of Borf and Transdecoder in defining the correct ORF
Species/Annotation	Total transcripts	Borf ORF Blasts to correct gene	Transdecoder ORF Blasts to correct gene	Borf accuracy	Transdecoder accuracy
a. thaliana - negative replaced	32492	25352	22821	0.780254	0.702358
d. rerio - negative replaced	19110	11790	10033	0.616954	0.525013
h. sapiens - negative replaced	38399	22715	17984	0.591552	0.468346
s. cerevisiae - negative replaced	4954	4233	4142	0.854461	0.836092
a. thaliana	32592	25248	22971	0.774669	0.704805
d. rerio	19106	11788	10034	0.616979	0.525175
h. sapiens	38439	22687	18016	0.590208	0.468691
s. cerevisiae	4973	4114	4161	0.827267	0.836718
Note: Transcripts containing a sequence >=100AA matching the reference ORF.

### Sheet: Table S9
Table S9. Coverage of reference protein coding transcriptome
Dataset	Total transcripts	Total genes covered by assembly	Proportion of reference protein coding genes covered by assembly	Difference in proportion covered compared to strand-agnostic annotation	Reduction in transcripts with annotated ORF
a. thaliana	67651	20593	0.7496
a. thaliana - negative strand hits replaced	67651	20600	0.749854
a. thaliana - same strand hits only	61344	20158	0.733765	0.0158343	0.0932285
d. rerio	78663	18971	0.755606
d. rerio - negative strand hits replaced	78663	18989	0.756323
d. rerio - same strand hits only	72004	18750	0.746804	0.00880233	0.0846523
h. sapiens	190571	17056	0.855066
h. sapiens - negative strand hits replaced	117133	17039	0.854214
h. sapiens - same strand hits only	159296	16665	0.835464	0.0196019	0.164112
s. cerevisiae	7428	5025	0.761364
s. cerevisiae - negative strand hits replaced	7428	5028	0.761818
s. cerevisiae - same strand hits only	5553	4728	0.716364	0.045	0.252423
